# The mutability of demographic noise in microbial range expansions

**DOI:** 10.1101/2020.10.27.357483

**Authors:** QinQin Yu, Matti Gralka, Marie-Cécilia Duvernoy, Megan Sousa, Arbel Harpak, Oskar Hallatschek

## Abstract

Demographic noise, the change in the composition of a population due to random birth and death events, is an important driving force in evolution because it reduces the efficacy of natural selection. Demographic noise is typically thought to be set by the population size and the environment, but recent experiments with microbial range expansions have revealed substantial strain-level differences in demographic noise under the same growth conditions. Many genetic and phenotypic differences exist between strains; to what extent do single mutations change the strength of demographic noise? To investigate this question, we developed a high-throughput method for measuring demographic noise in colonies without the need for genetic manipulation. By applying this method to 191 randomly-selected single gene deletion strains from the *E. coli* Keio collection, we find that a typical single gene deletion mutation decreases demographic noise by 8% (maximal decrease: 81%). We find that the strength of demographic noise is an emergent trait at the population level that can be predicted by colony-level traits but not cell-level traits. The observed differences in demographic noise from single gene deletions can increase the establishment probability of beneficial mutations by almost an order of magnitude higher than the wild type. Our results show that single mutations can substantially alter adaptation through their effects on demographic noise and suggest that demographic noise can be an evolvable phenotype of a population.
