## Supplementary table 1 for "The mutability of demographic noise in microbial range expansions"

plate	position	genotype
DE1	1	WT
DE1	2	ada
DE1	3	soxR
DE1	4	uxuR
DE1	5	sdhA
DE1	6	xapR
DE1	7	envR
DE1	8	stpA
DE1	9	tdcA
DE1	10	fadR
DE1	11	treR
DE1	12	cynR
DE1	13	WT
DE1	14	nuoJ
DE1	15	glk
DE1	16	evgA
DE1	17	gnd
DE1	18	aceA
DE1	19	kdpD
DE1	20	nuoG
DE1	21	rstA
DE1	22	rstB
DE1	23	basR
DE1	24	treA
DE1	25	WT
DE1	26	dld
DE1	27	ackA
DE1	28	yfdV
DE1	29	cydB
DE1	30	ypdI
DE1	31	uhpB
DE1	32	lamB
DE1	33	dacA
DE1	34	potH
DE1	35	glpX
DE1	36	nlpD
DE1	37	WT
DE1	38	htpX
DE1	39	pepQ
DE1	40	hyfR
DE1	41	iadA
DE1	42	recA
DE1	43	hisH
DE1	44	yfjL
DE1	45	yebO
DE1	46	yfhM
DE1	47	ycjY
DE1	48	ydaC
DE1	49	WT
DE1	50	ybiA
DE1	51	ylbA
DE1	52	ybjD
DE1	53	yagZ
DE1	54	ybcI
DE1	55	yagJ
DE1	56	ybaN
DE1	57	ybbD
DE1	58	yejK
DE1	59	ycgB
DE1	60	yafT
DE1	61	WT
DE1	62	yafO
DE1	63	yphA
DE1	64	ydiU
DE1	65	ybjE
DE1	66	yeaA
DE1	67	btuF
DE1	68	yeiH
DE1	69	yafP
DE1	70	ddpX
DE1	71	rsxA
DE1	72	ycbB
DE1	73	WT
DE1	74	ybdB
DE1	75	yehZ
DE1	76	yfcG
DE1	77	ycaO
DE1	78	yfeT
DE1	79	ybgC
DE1	80	yfhH
DE1	81	ygbM
DE1	82	yfgA
DE1	83	ygbJ
DE1	84	ydaO
DE1	85	WT
DE1	86	yccM
DE1	87	ycjT
DE1	88	yqcD
DE1	89	ydiP
DE1	90	yaiX
DE1	91	ybaE
DE1	92	mntR
DE1	93	ybhN
DE1	94	ybeX
DE1	95	ycaC
DE1	96	ybaK
DE2	1	ybgJ
DE2	2	wcaI
DE2	3	yqjB
DE2	4	WT
DE2	5	yeiT
DE2	6	yhhW
DE2	7	csdA
DE2	8	yajG
DE2	9	ybaY
DE2	10	iscR
DE2	11	yadC
DE2	12	yejF
DE2	13	ydjF
DE2	14	mdtJ
DE2	15	yfgC
DE2	16	WT
DE2	17	macA
DE2	18	nfrA
DE2	19	yiaK
DE2	20	yeaG
DE2	21	ymfH
DE2	22	gor
DE2	23	ogt
DE2	24	gst
DE2	25	yafU
DE2	26	ygjE
DE2	27	ydjL
DE2	28	WT
DE2	29	yhbQ
DE2	30	yraH
DE2	31	ybdR
DE2	32	xdhB
DE2	33	yqfB
DE2	34	yghD
DE2	35	nlpI
DE2	36	yrbC
DE2	37	yhdE
DE2	38	mdtF
DE2	39	yhjV
DE2	40	WT
DE2	41	yhiP
DE2	42	yiaG
DE2	43	yicH
DE2	44	rmuC
DE2	45	rlmB
DE2	46	ade
DE2	47	yifB
DE2	48	yihT
DE2	49	yihU
DE2	50	ompL
DE2	51	hofC
DE2	52	WT
DE2	53	dinF
DE2	54	yjjU
DE2	55	sbcC
DE2	56	fhuC
DE2	57	alkA
DE2	58	topB
DE2	59	ilvH
DE2	60	trpB
DE2	61	argH
DE2	62	caiC
DE2	63	speG
DE2	64	WT
DE2	65	metA
DE2	66	paaA
DE2	67	metH
DE2	68	ybbL
DE2	69	paaB
DE2	70	leuA
DE2	71	alr
DE2	72	astB
DE2	73	glnA
DE2	74	ccmC
DE2	75	slt
DE2	76	WT
DE2	77	bioF
DE2	78	pabA
DE2	79	csgE
DE2	80	thiE
DE2	81	bioD
DE2	82	ubiE
DE2	83	lplA
DE2	84	flgA
DE2	85	panE
DE2	86	nagZ
DE2	87	ydeQ
DE2	88	WT
DE2	89	rfbX
DE2	90	fliL
DE2	91	otsB
DE2	92	nlpC
DE2	93	putA
DE2	94	nagD
DE2	95	sdaB
DE2	96	phnP
DE3	1	fdhF
DE3	2	dppA
DE3	3	gcvT
DE3	4	uvrB
DE3	5	eutC
DE3	6	aas
DE3	7	caiT
DE3	8	WT
DE3	9	aldA
DE3	10	ydfG
DE3	11	grxB
DE3	12	yeaX
DE3	13	fruK
DE3	14	napF
DE3	15	fdnG
DE3	16	glgX
DE3	17	lyxK
DE3	18	hcaF
DE3	19	edd
DE3	20	WT
DE3	21	rsxD
DE3	22	napC
DE3	23	wcaF
DE3	24	napH
DE3	25	hycE
DE3	26	gatD
DE3	27	pyrE
DE3	28	pyrB
DE3	29	dnaQ
DE3	30	xapA
DE3	31	nrdG
DE3	32	WT
DE3	33	pnuC
DE3	34	sapB
DE3	35	ddpF
DE3	36	ydgI
DE3	37	araF
DE3	38	ybhL
DE3	39	tyrP
DE3	40	putP
DE3	41	yecS
DE3	42	btuC
DE3	43	artI
DE3	44	WT
DE3	45	bglF
DE3	46	hyfH
DE3	47	cysA
DE3	48	exbD
DE3	49	fecC
DE3	50	fecA
DE3	51	kbaY
DE3	52	ygbN
DE3	53	nikC
DE3	54	dppB
DE3	55	ycjM
DE3	56	WT
DE3	57	ybbW
DE3	58	hisB
DE3	59	kefB
DE3	60	citE
DE3	61	cheZ
DE3	62	hisA
DE3	63	modF
DE3	64	trpC
DE3	65	uvrC
DE3	66	eutG
DE3	67	livK
DE3	68	WT
DE3	69	tolQ
DE3	70	rhlE
DE3	71	miaA
DE3	72	torD
DE3	73	greA
DE3	74	elbB
DE3	75	tdcD
DE3	76	mngA
DE3	77	rspA
DE3	78	yjjV
DE3	79	nemA
DE3	80	WT
DE3	81	rsgA
DE3	82	amiB
DE3	83	ampC
DE3	84	chpA
DE3	85	xdhC
DE3	86	arsC
DE3	87	zapE
DE3	88	phnE
DE3	89	melA
DE3	90	ygjR
DE3	91	ybbO
DE3	92	WT
DE3	93	ygfG
DE3	94	rph
DE3	95	frvR
DE3	96	yjhE
DE4	1	zapA
DE4	2	ybhF
DE4	3	yneL
DE4	4	yebQ
DE4	5	yraR
DE4	6	yghE
DE4	7	yhbX
DE4	8	yoeF
DE4	9	yghQ
DE4	10	hybF
DE4	11	agaA
DE4	12	WT
DE4	13	yhhS
DE4	14	wzzE
DE4	15	dcrB
DE4	16	gntX
DE4	17	yhfK
DE4	18	hslO
DE4	19	ulaA
DE4	20	yjgK
DE4	21	frlC
DE4	22	yacG
DE4	23	cybB
DE4	24	WT
DE4	25	flgH
DE4	26	yajQ
DE4	27	yegP
DE4	28	yoaB
DE4	29	fbaB
DE4	30	yecN
DE4	31	yfbT
DE4	32	ydhO
DE4	33	proQ
DE4	34	trmC
DE4	35	yfgH
DE4	36	WT
DE4	37	phnM
DE4	38	prpB
DE4	39	yaiL
DE4	40	yliH
DE4	41	ygfI
DE4	42	yeaD
DE4	43	yncG
DE4	44	ybcL
DE4	45	ychE
DE4	46	pspG
DE4	47	pioO
DE4	48	WT
DE4	49	dam
DE4	50	wbbK
DE4	51	hokD
DE4	52	mdtI
DE4	53	rfaB
DE4	54	puuB
DE4	55	yibF
DE4	56	yjiW
DE4	57	ecpD
DE4	58	intD
DE4	59	napD
DE4	60	WT
DE4	61	udp
DE4	62	ssuE
DE4	63	mhpD
DE4	64	yidL
DE4	65	livF
DE4	66	poxA
DE4	67	potG
DE4	68	yebA
DE4	69	ysgA
DE4	70	prfB
DE4	71	recQ
DE4	72	WT
DE4	73	dgoT
DE4	74	yidR
DE4	75	ypfJ
DE4	76	yicI
DE4	77	rpsT
DE4	78	csiE
DE4	79	baeR
DE4	80	flgM
DE4	81	fecI
DE4	82	flu
DE4	83	ybdA
DE4	84	WT
DE4	85	rpoD
DE4	86	ydcZ
DE4	87	ynbB
DE4	88	yffI
DE4	89	mdtE
DE4	90	thiI
DE4	91	mobA
DE4	92	yfjY
DE4	93	gadA
DE4	94	rzpR
DE4	95	betT
DE4	96	WT
DE5	1	mrdA point mutation
DE5	2	fliO
DE5	3	tolQ
DE5	4	quad mut adhesin
DE5	5	WT
DE5	6	crp
DE5	7	pdxH
DE5	8	lon
DE5	9
DE5	10
DE5	11
DE5	12
DE5	13	fis
DE5	14	gpmI
DE5	15	pgm
DE5	16	yfgA
DE5	17	WT
DE5	18	MC1000 mreB
DE5	19	moaE
DE5	20	mrcB
DE5	21	surA
DE5	22	lon
DE5	23	yfgA
DE5	24	tolQ
DE5	25	rfaF
DE5	26	surA
DE5	27	dsbA
DE5	28	lpcA
DE5	29	WT
DE5	30	MC1000
DE5	31	ychJ
DE5	32	tatB
DE5	33	yciB
DE5	34	rcsC
DE5	35	ihfB
DE5	36	recB
DE5	37	recB
DE5	38	ihfB
DE5	39	ompR
DE5	40	tatC
DE5	41	WT
DE5	42	tolB
DE5	43	cyaA
DE5	44	mrdA point mutation
DE5	45	fis
DE5	46	MC1000
DE5	47	guaB
DE5	48	holD
DE5	49	tatB
DE5	50	yciB
DE5	51	DH5alpha
DE5	52	MG1655
DE5	53	WT
DE5	54	quad mut poly
DE5	55	tolB
DE5	56	yfgC
DE5	57	crp
DE5	58	quad mut adhesin
DE5	59	ddlB
DE5	60	lpcA
DE5	61	csgA
DE5	62	lacA
DE5	63	fimC
DE5	64	cyaA
DE5	65	WT
DE5	66	rcsC
DE5	67	fliO
DE5	68	fimC
DE5	69	ompR
DE5	70	gpmI
DE5	71	tatC
DE5	72	lacA
DE5	73	ddlB
DE5	74	yfgC
DE5	75	guaB
DE5	76	holD
DE5	77	WT
DE5	78	ycbC
DE5	79	pgm
DE5	80	rfaF
DE5	81	quad mut poly
DE5	82	ycbC
DE5	83	M1000 mreB
DE5	84	lipA
DE5	85
DE5	86	mrcB
DE5	87	moaE
DE5	88	ychJ
DE5	89	WT
DE5	90	lipA
DE5	91	MG1655
DE5	92	pdxH
DE5	93	DH5alpha
DE5	94	dsbA
DE5	95
DE5	96
mreB	1	mreB-A1
mreB	2	mreB-A2
mreB	3	mreB-A3
mreB	4	mreB-A4
mreB	5	mreB-A5
mreB	6	mreB-A6
mreB	7	mreB-A7
mreB	8	mreB-A8
mreB	9	mreB-A9
mreB	10	mreB-A10
mreB	11	mreB-A11
mreB	12	mreB-A12
mreB	13	mreB-B1
mreB	14	mreB-B2
mreB	15	mreB-B3
mreB	16	mreB-B4
mreB	17	mreB-B5
mreB	18	mreB-B6
mreB	19	mreB-B7
mreB	20	mreB-B8
mreB	21	mreB-B9
mreB	22	mreB-B10
mreB	23	mreB-B11
mreB	24	mreB-B12
mreB	25
mreB	26	mreB-C2
mreB	27	mreB-C3
mreB	28	mreB-C4
mreB	29	mreB-C5
mreB	30	mreB-C6
mreB	31	mreB-C7
mreB	32	mreB-C8
mreB	33	mreB-C9
mreB	34	mreB-C10
mreB	35	mreB-C11
mreB	36	mreB-C12
mreB	37	mreB-D1
mreB	38	mreB-D2
mreB	39	mreB-D3
mreB	40	mreB-D4
mreB	41	mreB-D5
mreB	42	mreB-D6
mreB	43	mreB-D7
mreB	44	mreB-D8
mreB	45	mreB-D9
mreB	46	mreB-D10
mreB	47	mreB-D11
mreB	48	mreB-D12
mreB	49	mreB-E1
mreB	50	mreB-E2
mreB	51	mreB-E3
mreB	52	mreB-E4
mreB	53	mreB-E5
mreB	54	mreB-E6
mreB	55	mreB-E7
mreB	56	mreB-E8
mreB	57	mreB-E9
mreB	58	mreB-E10
mreB	59	mreB-E11
mreB	60	mreB-E12
mreB	61
mreB	62	mreB-F2
mreB	63	mreB-F3
mreB	64	mreB-F4
mreB	65	mreB-F5
mreB	66	mreB-F6
mreB	67	mreB-F7
mreB	68	mreB-F8
mreB	69	mreB-F9
mreB	70	mreB-F10
mreB	71	mreB-F11
mreB	72	mreB-F12
mreB	73	mreB-G1
mreB	74	mreB-G2
mreB	75	mreB-G3
mreB	76	mreB-G4
mreB	77	mreB-G5
mreB	78	mreB-G6
mreB	79	mreB-G7
mreB	80	mreB-G8
mreB	81	mreB-G9
mreB	82	mreB-G10
mreB	83	mreB-G11
mreB	84	mreB-G12
mreB	85	mreB-H1
mreB	86	mreB-H2
mreB	87	mreB-H3
mreB	88	mreB-H4
mreB	89	mreB-H5
mreB	90	mreB-H6
mreB	91	mreB-H7
mreB	92	mreB-H8
mreB	93	mreB-H9
mreB	94	mreB-H10
mreB	95	mreB-H11
mreB	96	mreB-H12
mrdA	1
mrdA	2
mrdA	3
mrdA	4
mrdA	5
mrdA	6
mrdA	7
mrdA	8
mrdA	9
mrdA	10
mrdA	11
mrdA	12
mrdA	13
mrdA	14
mrdA	15
mrdA	16
mrdA	17
mrdA	18
mrdA	19
mrdA	20
mrdA	21
mrdA	22
mrdA	23
mrdA	24
mrdA	25	mrdA-C1
mrdA	26	mrdA-C2
mrdA	27	mrdA-C3
mrdA	28	mrdA-C4
mrdA	29	mrdA-C5
mrdA	30	mrdA-C6
mrdA	31	mrdA-C7
mrdA	32	mrdA-C8
mrdA	33	mrdA-C9
mrdA	34
mrdA	35
mrdA	36
mrdA	37	mrdA-D1
mrdA	38	mrdA-D2
mrdA	39	mrdA-D3
mrdA	40	mrdA-D4
mrdA	41	mrdA-D5
mrdA	42	mrdA-D6
mrdA	43	mrdA-D7
mrdA	44	mrdA-D8
mrdA	45	mrdA-D9
mrdA	46	mrdA-D10
mrdA	47
mrdA	48
mrdA	49	mrdA-E1
mrdA	50	mrdA-E2
mrdA	51	mrdA-E3
mrdA	52	mrdA-E4
mrdA	53	mrdA-E5
mrdA	54	mrdA-E6
mrdA	55	mrdA-E7
mrdA	56	mrdA-E8
mrdA	57	mrdA-E9
mrdA	58	mrdA-E10
mrdA	59
mrdA	60
mrdA	61	mrdA-F1
mrdA	62	mrdA-F2
mrdA	63	mrdA-F3
mrdA	64	mrdA-F4
mrdA	65	mrdA-F5
mrdA	66	mrdA-F6
mrdA	67	mrdA-F7
mrdA	68	mrdA-F8
mrdA	69	mrdA-F9
mrdA	70	mrdA-F10
mrdA	71
mrdA	72
mrdA	73
mrdA	74
mrdA	75
mrdA	76
mrdA	77
mrdA	78
mrdA	79
mrdA	80
mrdA	81
mrdA	82
mrdA	83
mrdA	84
mrdA	85
mrdA	86
mrdA	87
mrdA	88
mrdA	89
mrdA	90
mrdA	91
mrdA	92
mrdA	93
mrdA	94
mrdA	95
mrdA	96
