## Supplementary table 2 for "The mutability of demographic noise in microbial range expansions"

### Sheet: MreB lib
Well ID	Mutation
A1	K27E
A2	K331N
A3	V316A
A4	F5S
A5	D304G
A6	F94S
A7	R123C
A8	H93R
A9	G168D
A10	N21Y
A11	N11D
A12	I189N
B1	I176T
B2	M8L
B3	V268E
B4	G134S
B5	E172G
B6	G207S
B7	I31T
B8	N69D
B9	R127H
B10	F139L
B11	R6C
B12	A53T
C2	M272L
C3	A146T
C4	M335T
C5	S345G
C6	R188C
C7	V98E
C8	G150S
C9	E196G
C10	P314L
C11	T323A
C12	E288V
D1	G190D
D2	Q29H
D3	G117D
D4	G47C
D5	S10P
D6	M291I
D7	N240S
D8	I15L
D9	M62V
D10	D337V
D11	L306S
D12	K4E
E1	G190D
E2	K4Q
E3	L63Q
E4	G134C
E5	R193C
E6	V271A
E7	L303P
E8	M62I
E9	H220R
E10	E334K
E11	N21I
E12	A118S
F2	F9S
F3	F5L
F4	I15T
F5	M76T
F6	G180S
F7	G68C
F8	D195G
F9	N21S
F10	K27Q
F11	Y206H
F12	E157V
G1	D229G
G2	T170I
G3	N302I
G4	N179D
G5	L251R
G6	V273D
G7	A158E
G8	E216K
G9	F94L
G10	V236A
G11	V55I
G12	F9L
H1	L293P
H2	M145R
H3	E347V
H4	V202A
H5	M291V
H6	L251P
H7	A20T
H8	D78V
H9	I31F
H10	I256V
H11	Q29R
H12	K77E
WT	WT

### Sheet: MrdA lib
Well ID	Mutation
C1	V217E
C2	Y213C
C3	Q259R
C4	N624S
C5	L61P
C6	E225G
C7	N581D
C8	M519T
C9	Y165C
D1	D193G
D2	K479E
D3	V179A
D4	K94E
D5	V45A
D6	G476S
D7	F7L
D8	R382G
D9	G344E
D10	G427D
E1	K371N
E2	I449T
E3	E423K
E4	R53L
E5	D609G
E6	E241G
E7	D293G
E8	T11M
E9	T417A
E10	N198S
F1	N624D
F2	R348C
F3	T173S
F4	A468T
F5	G209A
F6	L613M
F7	L483V
F8	Y580H
F9	L208P
F10	WT
